# Environmental DNA metabarcoding provides enhanced detection of the European eel *Anguilla anguilla* and fish community structure in pumped river catchments

**DOI:** 10.1101/2020.07.22.216523

**Authors:** Nathan P. Griffiths, Jonathan D. Bolland, Rosalind M. Wright, Leona A. Murphy, Robert K. Donnelly, Hayley V. Watson, Bernd Hänfling

**Author notes:** **Correspondence**, Nathan P. Griffiths, Hardy Building, University of Hull, Hull, HU6 7RX, UK. **Funding information** Environment Agency, UK; Internal Drainage Boards, UK; University of Hull, UK.

## Abstract

The European eel *Anguilla anguilla* (eel hereafter) is critically endangered and has a catadromous lifecycle, which means adult eels that live in pumped catchments must pass through pumps during their downstream spawning migration. We are currently lacking detailed site-by-site eel distribution information in order to estimate the overall impact of individual pumping stations on eel escapement, and as such lack the data to enable informed prioritisation of pumping station management and targeted mitigation. In this study, we investigated whether environmental DNA (eDNA) metabarcoding can provide increased detection sensitivity for eel and fish community structure in highly regulated pumped catchments, when compared directly to current standard practice fish survey protocols (seine netting/electric fishing). Eels were detected in 14/17 sites (82.4%) using eDNA metabarcoding in contrast to 3/17 (17.6%) using traditional catch methods. Additionally, when using eDNA monitoring species richness was higher in 16/17 sites (94.1%) and site occupancy ≥ traditional methods for 23/26 of the fish species detected (88.5%). While eDNA methods presented significantly higher average species richness and species site occupancy overall, eDNA and Catch methods were positively correlated in terms of species richness and site occupancy. We therefore found that eDNA metabarcoding was a high sensitivity method for detecting eels in pumped catchments, while also increasing the detection of overall fish community structure compared to traditional catch methods. In addition, we highlight how eDNA monitoring is especially suited to increased detection of particular species, with traditional methods sufficient for others. This high sensitivity, coupled with the ability to sample multiple sites in a short time frame suggests eDNA metabarcoding could be an invaluable tool when prioritising pumping station management.
