## Supplementary material for "Environmental DNA metabarcoding provides enhanced detection of the European eel *Anguilla anguilla* and fish community structure in pumped river catchments": Table 2.

### Sheet: Table_2_Suppinfo_CatchMethods
SITE_NUMBER	EVENT_DATE	FISHED_AREA_m2	SURVEY_METHOD	SURVEY_STRATEGY	NO_OF_RUNS
1	2017-05-16	2750	SEINE NETTING	SINGLE CATCH SAMPLE	1
2	2017-05-17	2080	SEINE NETTING	CATCH DEPLETION SAMPLE	2
3	2017-07-11	1400	SEINE NETTING	CATCH DEPLETION SAMPLE	2
5	2017-06-06	1800	WRAP AROUND SEINE NETTING	CATCH DEPLETION SAMPLE	2
7	2017-06-28	1950	PDC ELECTRIC FISHING	CATCH DEPLETION SAMPLE	2
8	2017-06-07	1210	DC ELECTRIC FISHING	CATCH DEPLETION SAMPLE	2
9	2017-06-19	1750	SEINE NETTING	CATCH DEPLETION SAMPLE	2
10	2017-05-18	2000	SEINE NETTING	CATCH DEPLETION SAMPLE	2
13	2017-04-05	1200	WRAP AROUND SEINE NETTING	CATCH DEPLETION SAMPLE	2
14	2017-07-19	1980	SEINE NETTING	CATCH DEPLETION SAMPLE	2
15	2017-04-11	2025	WRAP AROUND SEINE NETTING	CATCH DEPLETION SAMPLE	2
17	2017-04-12	2025	WRAP AROUND SEINE NETTING	CATCH DEPLETION SAMPLE	2
18	2017-04-24	2040	WRAP AROUND SEINE NETTING	CATCH DEPLETION SAMPLE	2
21	2017-07-05	1680	SEINE NETTING	CATCH DEPLETION SAMPLE	2
22	2017-04-25	2250	WRAP AROUND SEINE NETTING	CATCH DEPLETION SAMPLE	2
23	2017-07-10	2100	SEINE NETTING	CATCH DEPLETION SAMPLE	2
24	2017-06-15	1900	SEINE NETTING	CATCH DEPLETION SAMPLE	2
